# An impressive capacity for cold tolerance plasticity protects against ionoregulatory collapse in the disease vector, *Aedes aegypti*

**DOI:** 10.1101/745885

**Authors:** Amanda Jass, Gil Y. Yerushalmi, Hannah E. Davis, Andrew Donini, Heath A. MacMillan

**Affiliations:** Department of Biology, York University, Toronto, Canada, M3J 1P3; Department of Biology, Carleton University, Ottawa, Canada, K1S 5B6

**Keywords:** Chill tolerance, disease vector, hyperkalemia, ion balance, phenotypic plasticity, thermal performance

## Abstract

1. The mosquito *Aedes aegypti* is largely confined to tropical and subtropical regions but its range has recently been spreading to colder climates. As insect biogeography is closely tied to environmental temperature, understanding the limits of *Ae. aegypti* thermal tolerance and their capacity for phenotypic plasticity is important in predicting the spread of this species.
2. In this study we report on the chill coma onset and recovery, as well as low temperature survival phenotypes of larvae and adults of *Aedes aegypti* that developed or were acclimated to 15°C (cold) or 25°C (warm).
3. Developmental cold acclimation did not affect chill coma onset of larvae but substantially reduced chill coma onset temperatures in adults. Chill coma recovery time was affected by both temperature and the duration of exposure, and developmental and adult acclimation both strongly mitigated these effects and increased rates of survival following prolonged chilling.
4. Female adults were far less likely to take a blood meal when cold acclimated and simply exposing females to blood (without feeding) attenuated some of the beneficial effects of cold acclimation on chill coma recovery time.
5. Lastly, larvae suffered from hemolymph hyperkalemia when chilled, but development in the cold attenuated the imbalance, which suggests that acclimation can prevent cold-induced ionoregulatory collapse in this species.
6. Our results demonstrate that *Aedes aegypti* larvae and adults have the capacity to acclimate to cold temperatures and do so at least in part by better maintaining ion balance in the cold. This ability for cold acclimation may facilitate the spread of this species to higher latitudes, particularly in an era of climate change.
