## Supplementary material for "An impressive capacity for cold tolerance plasticity protects against ionoregulatory collapse in the disease vector, *Aedes aegypti*": Data archive

### Sheet: Chill coma onset
acc	stage	sex	cco		Data from Jass et al. An impressive capacity for cold tolerance plasticity protects against ionoregulatory collapse in the disease vector, Aedes aegypti
15	adult	f	2.91
15	adult	f	4.76		Notes:
15	adult	f	3.71		acc: Acclimation temperature (in °C) of mosquitos
15	adult	f	2.13		stage: Life stage tested
15	adult	f	4.7		sex: f = female, m = male
15	adult	f	3.29		cco: Chill coma onset temperature of mosquito (°C)
15	adult	f	4.64
15	adult	f	3.61
15	adult	m	4.22
15	adult	m	4.22
15	adult	m	4.19
15	adult	m	3.52
15	adult	m	5.3
15	adult	m	3.93
15	adult	m	5.02
15	adult	m	4
15	adult	m	3.88
25	adult	f	7.96
25	adult	f	7.42
25	adult	f	6.76
25	adult	f	7.12
25	adult	f	4.35
25	adult	m	9.82
25	adult	m	7.79
25	adult	m	15.29
25	adult	m	11.29
25	adult	m	14.02
25	adult	m	7.68
25	adult	m	13.7
25	adult	m	11.7
25	adult	m	4.4
25	larva		7.18
25	larva		6.35
25	larva		4.92
25	larva		7.01
25	larva		5.1
25	larva		5.1
25	larva		5.1
25	larva		6.5
25	larva		5.08
25	larva		6.38
25	larva		7.51
25	larva		7.51
25	larva		6.41
25	larva		6.41
25	larva		4.96
25	larva		6.45
25	larva		4.83
25	larva		5.71
25	larva		5.8
25	larva		7.13
25	larva		6.37
25	larva		4.14
25	larva		6.33
25	larva		7.66
25	larva		7.66
25	larva		6.29
25	larva		5.63
25	larva		8.17
25	larva		4.97
25	larva		6.82
25	larva		5.63
25	larva		6.25
25	larva		4.67
25	larva		5.86
25	larva		7.21
15	larva		8.42
15	larva		5.89
15	larva		7.77
15	larva		6.18
15	larva		5.14
15	larva		4.31
15	larva		6.3
15	larva		5.75
15	larva		7.27
15	larva		3.53
15	larva		5.98
15	larva		4.62
15	larva		6.54
15	larva		4.94
15	larva		7.82
15	larva		8.04
15	larva		8.04
15	larva		4.53
15	larva		7.97
15	larva		7.97
15	larva		1.18
15	larva		4.05
15	larva		5.74
15	larva		3.84
15	larva		4.47
15	larva		5.58
15	larva		7.8
15	larva		6.86
15	larva		0.26
15	larva		0.14
15	larva		6.81
15	larva		7.83
15	larva		6.53
15	larva		5.47

### Sheet: Chill coma recovery
acc	stage	sex	ccrt		acc	stage	exp.h	ccrt			Data from Jass et al. An impressive capacity for cold tolerance plasticity protects against ionoregulatory collapse in the disease vector, Aedes aegypti
15	adult	f	6.23333		15	larva	4	0.1
15	adult	f	6.53333		15	larva	4	1.1167			Notes:
15	adult	f	6.83333		15	larva	4	2.5167			acc: Acclimation temperature (in °C) of mosquitos
15	adult	f	77.1833		15	larva	4	3.6			stage: Life stage tested
15	adult	f	7.36667		15	larva	4	4.1			sex: f = female, m = male
15	adult	f	7.83333		15	larva	4	4.2			exp.h = Cold exposure duration (h). Larvae were exposed to 2°C
15	adult	f	8.15		15	larva	4	4.4667			ccrt: chill coma recovery time (min), dnr = did not recover within 120 min
15	adult	f	8.33333		15	larva	4	4.5167
15	adult	f	8.63333		15	larva	4	5.3
15	adult	f	8.8		15	larva	4	5.6667
15	adult	f	12.05		15	larva	4	5.7667
15	adult	f	12.35		15	larva	4	6.2333
15	adult	f	15.75		15	larva	4	7.1333
15	adult	f	18.2167		15	larva	4	7.3667
15	adult	f	18.3167		15	larva	4	8.2667
15	adult	f	23.9333		15	larva	4	8.55
15	adult	f	3.75		15	larva	4	9.4167
15	adult	f	3.9		15	larva	4	9.5167
15	adult	f	4.76667		15	larva	4	9.6667
15	adult	f	6		15	larva	4	9.6833
15	adult	f	6.36667		15	larva	4	10.5333
15	adult	f	9.08333		15	larva	4	11.3833
15	adult	f	10.0667		15	larva	4	11.45
15	adult	f	10.8333		15	larva	4	11.45
15	adult	f	11.4167		15	larva	4	11.55
15	adult	f	11.55		15	larva	4	11.7333
15	adult	f	11.6667		15	larva	4	11.7333
15	adult	f	12.5		15	larva	4	11.8167
15	adult	f	14.25		15	larva	4	12.0333
15	adult	f	14.3333		15	larva	4	12.3833
15	adult	f	21.5833		15	larva	4	12.7833
15	adult	f	28.9167		15	larva	4	13
15	adult	f	40.6667		15	larva	4	13.05
15	adult	f	44.6333		15	larva	4	13.1667
15	adult	f	87.1667		15	larva	4	13.6833
15	adult	m	7.08333		15	larva	4	13.8667
15	adult	m	9.53333		15	larva	4	13.95
15	adult	m	10.1167		15	larva	4	14.05
15	adult	m	10.7167		15	larva	4	14.3
15	adult	m	15.9333		15	larva	4	14.4
15	adult	m	26.5		15	larva	4	14.8
15	adult	m	30.5167		15	larva	4	14.9833
15	adult	m	30.6833		15	larva	4	15.3167
15	adult	m	39.7667		15	larva	4	15.4167
15	adult	m	50.8667		15	larva	4	15.5167
15	adult	m	80.5		15	larva	4	15.55
15	adult	m	81.8833		15	larva	4	15.7
15	adult	m	8.58333		15	larva	4	15.75
15	adult	m	11.8667		15	larva	4	15.9667
15	adult	m	12.0167		15	larva	4	16.75
15	adult	m	13.6667		15	larva	4	16.95
15	adult	m	13.6667		15	larva	4	16.95
15	adult	m	14.4833		15	larva	4	17.5167
15	adult	m	15.6667		15	larva	4	17.6667
15	adult	m	15.8333		15	larva	4	17.8167
15	adult	m	16.75		15	larva	4	17.9167
15	adult	m	17.1667		15	larva	4	18.05
15	adult	m	17.8833		15	larva	4	18.2167
15	adult	m	18.2167		15	larva	4	18.25
15	adult	m	19.8333		15	larva	4	19.75
15	adult	m	20.25		15	larva	4	20
15	adult	m	20.6667		15	larva	4	20.0833
15	adult	m	21.9167		15	larva	4	20.2167
15	adult	m	25.1667		15	larva	4	20.7333
15	adult	m	25.3333		15	larva	4	21.5667
15	adult	m	25.5		15	larva	4	22.7333
15	adult	m	36.0333		15	larva	4	23.1167
15	adult	m	46.7833		15	larva	4	23.5667
15	adult	m	46.7833		15	larva	4	25.2333
15	adult	m	47.2833		15	larva	4	27.15
15	adult	m	50.6667		15	larva	4	29.5833
15	adult	m	57.1		15	larva	8	0.6167
15	adult	m	111.083		15	larva	8	1.4833
25	adult	f	7.5		15	larva	8	2.5
25	adult	f	7.5		15	larva	8	3.0167
25	adult	f	9.75		15	larva	8	3.0167
25	adult	f	9.75		15	larva	8	3.3333
25	adult	f	13.6333		15	larva	8	3.3333
25	adult	f	18.4		15	larva	8	3.6167
25	adult	f	24.0333		15	larva	8	3.8667
25	adult	f	56.25		15	larva	8	4.1333
25	adult	f	57		15	larva	8	4.5333
25	adult	f	60.2333		15	larva	8	4.6333
25	adult	f	79.8333		15	larva	8	4.8167
25	adult	f	114.667		15	larva	8	4.8667
25	adult	f	114.75		15	larva	8	4.9167
25	adult	f	22		15	larva	8	5.0167
25	adult	f	24.4167		15	larva	8	5.35
25	adult	f	28.4333		15	larva	8	5.7833
25	adult	f	34.8333		15	larva	8	5.8333
25	adult	f	36.8167		15	larva	8	6.1333
25	adult	f	44.15		15	larva	8	6.4
25	adult	f	65.8333		15	larva	8	6.4333
25	adult	f	93.3333		15	larva	8	7.0667
25	adult	f	104.667		15	larva	8	7.2
25	adult	f	105.733		15	larva	8	7.45
25	adult	f	105.083		15	larva	8	7.5333
25	adult	m	8.41667		15	larva	8	8.1167
25	adult	m	10.75		15	larva	8	8.7
25	adult	m	13.3333		15	larva	8	9.5167
25	adult	m	13.8333		15	larva	8	10.15
25	adult	m	55.8333		15	larva	8	10.6667
25	adult	m	56.4833		15	larva	8	10.7667
25	adult	m	57.2167		15	larva	8	11.2
25	adult	m	58.3		15	larva	8	12.6167
25	adult	m	71.9167		15	larva	8	12.6333
25	adult	m	72.1667		15	larva	8	12.8
25	adult	m	80.8333		15	larva	8	12.8167
25	adult	m	82.1667		15	larva	8	13.1167
25	adult	m	115.5		15	larva	8	13.35
25	adult	m	119.783		15	larva	8	13.75
25	adult	m	52.05		15	larva	8	13.8
25	adult	m	59		15	larva	8	13.8333
25	adult	m	74.25		15	larva	8	13.9333
25	adult	m	75.75		15	larva	8	13.9833
25	adult	m	87.75		15	larva	8	14.1333
					15	larva	8	14.25
					15	larva	8	14.3333
					15	larva	8	14.4333
					15	larva	8	14.8333
					15	larva	8	15.0667
					15	larva	8	15.0833
					15	larva	8	15.4333
					15	larva	8	16.0167
					15	larva	8	16.75
					15	larva	8	17.0833
					15	larva	8	17.15
					15	larva	8	17.55
					15	larva	8	17.6333
					15	larva	8	17.8
					15	larva	8	18.3833
					15	larva	8	19.55
					15	larva	8	20.0833
					15	larva	8	21.4333
					15	larva	8	22.7
					15	larva	8	22.75
					15	larva	8	23.85
					15	larva	8	24.7
					15	larva	8	25.7333
					15	larva	8	27.2167
					15	larva	8	29.8333
					15	larva	8	30.5167
					15	larva	8	33.7333
					15	larva	12	3.2
					15	larva	12	3.3833
					15	larva	12	4.0667
					15	larva	12	4.1833
					15	larva	12	4.2
					15	larva	12	4.5833
					15	larva	12	5.15
					15	larva	12	5.3333
					15	larva	12	5.4333
					15	larva	12	5.4333
					15	larva	12	5.8167
					15	larva	12	6.1167
					15	larva	12	6.1667
					15	larva	12	6.2
					15	larva	12	6.3833
					15	larva	12	6.75
					15	larva	12	6.9333
					15	larva	12	6.95
					15	larva	12	7.0667
					15	larva	12	7.4833
					15	larva	12	7.7
					15	larva	12	7.8333
					15	larva	12	8.1667
					15	larva	12	8.45
					15	larva	12	8.95
					15	larva	12	8.9833
					15	larva	12	9.2667
					15	larva	12	9.5667
					15	larva	12	9.6167
					15	larva	12	10.0667
					15	larva	12	10.1833
					15	larva	12	10.5833
					15	larva	12	11.25
					15	larva	12	11.3
					15	larva	12	11.4
					15	larva	12	11.4
					15	larva	12	11.4167
					15	larva	12	11.4667
					15	larva	12	11.5
					15	larva	12	11.55
					15	larva	12	11.6
					15	larva	12	11.8333
					15	larva	12	12.4667
					15	larva	12	12.5167
					15	larva	12	12.5667
					15	larva	12	12.6833
					15	larva	12	12.7333
					15	larva	12	12.9667
					15	larva	12	13.2667
					15	larva	12	13.8833
					15	larva	12	14.55
					15	larva	12	14.6333
					15	larva	12	15.15
					15	larva	12	15.3
					15	larva	12	15.7
					15	larva	12	15.85
					15	larva	12	16.15
					15	larva	12	16.4
					15	larva	12	16.4167
					15	larva	12	17.25
					15	larva	12	17.9333
					15	larva	12	18.35
					15	larva	12	18.4833
					15	larva	12	19.5667
					15	larva	12	20.5167
					15	larva	12	20.5667
					15	larva	12	21.6
					15	larva	12	27.4
					15	larva	12	29.1333
					15	larva	12	30.5667
					15	larva	12	34.05
					15	larva	12	37.4167
					15	larva	16	2.15
					15	larva	16	3.1
					15	larva	16	3.9833
					15	larva	16	4.0333
					15	larva	16	4.15
					15	larva	16	4.1833
					15	larva	16	4.35
					15	larva	16	4.6833
					15	larva	16	4.9333
					15	larva	16	5.2
					15	larva	16	5.9
					15	larva	16	5.9167
					15	larva	16	6.05
					15	larva	16	6.15
					15	larva	16	6.2333
					15	larva	16	6.8833
					15	larva	16	6.9667
					15	larva	16	7.0167
					15	larva	16	7.0667
					15	larva	16	7.1333
					15	larva	16	7.1833
					15	larva	16	7.4333
					15	larva	16	7.6
					15	larva	16	7.8167
					15	larva	16	7.8333
					15	larva	16	8.3667
					15	larva	16	8.3667
					15	larva	16	8.4167
					15	larva	16	8.5167
					15	larva	16	8.65
					15	larva	16	8.8
					15	larva	16	9.2167
					15	larva	16	9.2833
					15	larva	16	9.3
					15	larva	16	9.7167
					15	larva	16	9.7167
					15	larva	16	10.2833
					15	larva	16	10.5333
					15	larva	16	10.5667
					15	larva	16	10.85
					15	larva	16	10.9167
					15	larva	16	11.15
					15	larva	16	11.2
					15	larva	16	11.5333
					15	larva	16	11.5333
					15	larva	16	12.2667
					15	larva	16	12.8
					15	larva	16	13.4833
					15	larva	16	13.5
					15	larva	16	13.8667
					15	larva	16	14.3167
					15	larva	16	14.3667
					15	larva	16	15.6333
					15	larva	16	15.8833
					15	larva	16	16.0667
					15	larva	16	16.1833
					15	larva	16	16.4167
					15	larva	16	16.7333
					15	larva	16	17.0333
					15	larva	16	17.6167
					15	larva	16	18.0667
					15	larva	16	19.5333
					15	larva	16	19.8
					15	larva	16	20.9
					15	larva	16	21.2167
					15	larva	16	26.0167
					15	larva	16	29.5667
					15	larva	16	38.3333
					15	larva	16	39.55
					15	larva	16	40.5333
					15	larva	16	dnr
					15	larva	16	dnr
					25	larva	4	2.1833
					25	larva	4	2.3167
					25	larva	4	2.85
					25	larva	4	3.8
					25	larva	4	4.2167
					25	larva	4	4.5
					25	larva	4	5.7833
					25	larva	4	6.8833
					25	larva	4	7.05
					25	larva	4	7.2
					25	larva	4	7.2833
					25	larva	4	7.8333
					25	larva	4	8.5
					25	larva	4	8.5333
					25	larva	4	9.25
					25	larva	4	9.4
					25	larva	4	9.5167
					25	larva	4	9.6333
					25	larva	4	10.1167
					25	larva	4	10.2333
					25	larva	4	10.55
					25	larva	4	11.1833
					25	larva	4	11.9833
					25	larva	4	12.3
					25	larva	4	12.3167
					25	larva	4	12.6333
					25	larva	4	13.3833
					25	larva	4	14.2333
					25	larva	4	14.4167
					25	larva	4	14.7667
					25	larva	4	15.4
					25	larva	4	15.55
					25	larva	4	16.15
					25	larva	4	16.1667
					25	larva	4	16.6667
					25	larva	4	16.8
					25	larva	4	17.15
					25	larva	4	17.7333
					25	larva	4	18.5333
					25	larva	4	18.7667
					25	larva	4	19.0833
					25	larva	4	20.8667
					25	larva	4	21.2167
					25	larva	4	21.3
					25	larva	4	22.0333
					25	larva	4	22.9
					25	larva	4	23.3167
					25	larva	4	24.45
					25	larva	4	25.4833
					25	larva	4	25.75
					25	larva	4	26.2167
					25	larva	4	26.2667
					25	larva	4	27.2167
					25	larva	4	27.35
					25	larva	4	27.9333
					25	larva	4	28.5667
					25	larva	4	28.9
					25	larva	4	29.0667
					25	larva	4	31.05
					25	larva	4	31.5
					25	larva	4	31.6167
					25	larva	4	32.4333
					25	larva	4	32.7167
					25	larva	4	32.7667
					25	larva	4	33.2
					25	larva	4	34.1
					25	larva	4	36.6667
					25	larva	4	36.7167
					25	larva	4	38.2667
					25	larva	4	39.4167
					25	larva	4	39.95
					25	larva	4	48.4167
					25	larva	8	1.1167
					25	larva	8	1.9333
					25	larva	8	2.7833
					25	larva	8	5.9333
					25	larva	8	6.7333
					25	larva	8	8.45
					25	larva	8	8.4667
					25	larva	8	8.6
					25	larva	8	8.9667
					25	larva	8	9.2667
					25	larva	8	10.25
					25	larva	8	10.5833
					25	larva	8	10.6
					25	larva	8	10.8167
					25	larva	8	12.0833
					25	larva	8	12.2167
					25	larva	8	13.2667
					25	larva	8	13.8
					25	larva	8	13.9
					25	larva	8	14.2167
					25	larva	8	16.3
					25	larva	8	16.5333
					25	larva	8	17.3333
					25	larva	8	17.6167
					25	larva	8	17.6833
					25	larva	8	18.3
					25	larva	8	18.45
					25	larva	8	18.6333
					25	larva	8	19.15
					25	larva	8	19.6167
					25	larva	8	19.6167
					25	larva	8	20.2167
					25	larva	8	20.9
					25	larva	8	21.5667
					25	larva	8	23.3167
					25	larva	8	23.9333
					25	larva	8	24.3
					25	larva	8	24.6
					25	larva	8	24.7667
					25	larva	8	25.1167
					25	larva	8	26.2333
					25	larva	8	27.0333
					25	larva	8	27.3333
					25	larva	8	27.4833
					25	larva	8	28
					25	larva	8	28.8167
					25	larva	8	29.3333
					25	larva	8	29.5667
					25	larva	8	29.7333
					25	larva	8	29.8833
					25	larva	8	30.0667
					25	larva	8	30.1
					25	larva	8	30.6833
					25	larva	8	32.0333
					25	larva	8	33.6167
					25	larva	8	36.4167
					25	larva	8	37.5
					25	larva	8	40.2167
					25	larva	8	40.5167
					25	larva	8	41.2833
					25	larva	8	43.2
					25	larva	8	48.95
					25	larva	8	51.35
					25	larva	8	56.7833
					25	larva	8	62.3167
					25	larva	8	72.95
					25	larva	8	73
					25	larva	8	97.5833
					25	larva	8	99.3
					25	larva	8	dnr
					25	larva	8	dnr
					25	larva	8	dnr
					25	larva	12	8.6
					25	larva	12	8.9833
					25	larva	12	9.6167
					25	larva	12	10
					25	larva	12	10.05
					25	larva	12	10.6833
					25	larva	12	11.8
					25	larva	12	13.35
					25	larva	12	13.6
					25	larva	12	14.5167
					25	larva	12	14.8
					25	larva	12	15.35
					25	larva	12	15.9333
					25	larva	12	16.3667
					25	larva	12	17.15
					25	larva	12	17.2167
					25	larva	12	17.2667
					25	larva	12	17.4833
					25	larva	12	18.65
					25	larva	12	19.7833
					25	larva	12	20.2
					25	larva	12	20.25
					25	larva	12	20.9333
					25	larva	12	20.9833
					25	larva	12	21.2833
					25	larva	12	23
					25	larva	12	23.0333
					25	larva	12	23.1833
					25	larva	12	25.0333
					25	larva	12	25.8
					25	larva	12	26.0833
					25	larva	12	26.1833
					25	larva	12	26.2333
					25	larva	12	26.2833
					25	larva	12	26.3833
					25	larva	12	28.8
					25	larva	12	29
					25	larva	12	32.2167
					25	larva	12	32.3167
					25	larva	12	32.55
					25	larva	12	32.7
					25	larva	12	33.9667
					25	larva	12	35.0333
					25	larva	12	39.2667
					25	larva	12	39.6
					25	larva	12	39.6667
					25	larva	12	44.2167
					25	larva	12	44.9833
					25	larva	12	45.5333
					25	larva	12	51.3
					25	larva	12	53.4667
					25	larva	12	53.95
					25	larva	12	56.1667
					25	larva	12	61.75
					25	larva	12	62.1333
					25	larva	12	62.8833
					25	larva	12	63.3333
					25	larva	12	69.6167
					25	larva	12	85.3167
					25	larva	12	85.35
					25	larva	12	89.9
					25	larva	12	111.017
					25	larva	12	119.65
					25	larva	12	dnr
					25	larva	12	dnr
					25	larva	12	dnr
					25	larva	12	dnr
					25	larva	12	dnr
					25	larva	12	dnr
					25	larva	12	dnr
					25	larva	12	dnr
					25	larva	12	dnr
					25	larva	16	4.85
					25	larva	16	5.3667
					25	larva	16	7.2167
					25	larva	16	7.6667
					25	larva	16	8.0167
					25	larva	16	8.7167
					25	larva	16	9.7833
					25	larva	16	10.4333
					25	larva	16	11.4
					25	larva	16	12.3
					25	larva	16	12.9667
					25	larva	16	13.0667
					25	larva	16	13.1167
					25	larva	16	13.4667
					25	larva	16	13.8167
					25	larva	16	14.1833
					25	larva	16	14.2
					25	larva	16	14.4167
					25	larva	16	14.45
					25	larva	16	15.2667
					25	larva	16	15.6167
					25	larva	16	16.1667
					25	larva	16	16.2833
					25	larva	16	16.2833
					25	larva	16	16.3833
					25	larva	16	16.5167
					25	larva	16	16.9
					25	larva	16	17.1333
					25	larva	16	17.6667
					25	larva	16	19.3667
					25	larva	16	21.4667
					25	larva	16	21.4667
					25	larva	16	21.6167
					25	larva	16	24.1667
					25	larva	16	24.8333
					25	larva	16	26.1167
					25	larva	16	27.8667
					25	larva	16	29.35
					25	larva	16	29.8
					25	larva	16	29.8333
					25	larva	16	30.4333
					25	larva	16	33.1
					25	larva	16	33.8333
					25	larva	16	40.3667
					25	larva	16	40.4
					25	larva	16	40.9833
					25	larva	16	45.1
					25	larva	16	45.5833
					25	larva	16	45.65
					25	larva	16	47.1333
					25	larva	16	51.5167
					25	larva	16	53.6
					25	larva	16	56.4833
					25	larva	16	56.8167
					25	larva	16	60.1167
					25	larva	16	61.45
					25	larva	16	74.2
					25	larva	16	74.5333
					25	larva	16	74.95
					25	larva	16	75.3667
					25	larva	16	79.2167
					25	larva	16	105.367
					25	larva	16	107.95
					25	larva	16	116.233
					25	larva	16	dnr
					25	larva	16	dnr
					25	larva	16	dnr
					25	larva	16	dnr
					25	larva	16	dnr
					25	larva	16	dnr
					25	larva	16	dnr
					25	larva	16	dnr

### Sheet: Bloodfeeding
acc	time.since.blood	feed	ccrt		Data from Jass et al. An impressive capacity for cold tolerance plasticity protects against ionoregulatory collapse in the disease vector, Aedes aegypti
15	0	unfed	4
15	0	unfed	4.25		Notes:
15	0	unfed	5.65		acc: Acclimation temperature (°C) of mosquitos
15	0	unfed	5.68333		time.since.blood: Time (min) since blood was removed after being presented for 20 min
15	0	unfed	7.31667		feed: whether the mosquito fed on the blood or not
15	0	unfed	10.0167		ccrt: chill coma recovery time (min), dnr = did not recover within 120 min
15	0	unfed	15.5833
15	0	unfed	19.8833
15	0	unfed	22.8333
15	0	unfed	31.7167
15	0	unfed	35.9333
15	0	unfed	45.85
15	0	unfed	46.45
15	0	unfed	56.5667
15	0	unfed	59.25
15	0	unfed	64.1333
15	0	unfed	77.8333
15	0	unfed	104.3
15	0	unfed	123.5
15	0	unfed	177.167
25	0	unfed	29.15
25	0	unfed	32.2
25	0	unfed	34
25	0	unfed	35.4333
25	0	unfed	46.1167
25	0	unfed	60.8167
25	0	unfed	61.15
25	0	unfed	106.367
25	0	unfed	142.533
25	0	fed	15.8667
25	0	fed	15.9833
25	0	fed	26.9333
25	0	fed	26.9333
25	0	fed	35.5833
25	0	fed	45.5167
25	0	fed	45.6667
25	0	fed	78.3333
25	0	fed	90.9833
25	0	fed	142.067
15	40	unfed	10.5
15	40	unfed	11.6
15	40	unfed	12.05
15	40	unfed	12.05
15	40	unfed	12.2333
15	40	unfed	14.8167
15	40	unfed	16.75
15	40	unfed	18
15	40	unfed	19.7
15	40	unfed	30.1167
15	40	unfed	35.3
15	40	unfed	36.1833
15	40	unfed	37.5167
15	40	unfed	53.8167
15	40	unfed	58.0667
15	40	unfed	66.5833
15	40	unfed	99.5167
15	40	unfed	99.9333
15	40	unfed	115.783
15	40	unfed	148.517
15	40	unfed	150.75
25	40	unfed	34.4833
25	40	unfed	35.9
25	40	unfed	38.05
25	40	unfed	40.2333
25	40	unfed	43.0667
25	40	unfed	44.7333
25	40	unfed	66.2667
25	40	unfed	75.5333
25	40	unfed	80.95
25	40	unfed	81.65
25	40	unfed	89.4667
25	40	unfed	144.233
15	40	fed	11.5
25	40	fed	32.5167
25	40	fed	32.75
25	40	fed	33.6
25	40	fed	39.95
25	40	fed	44
25	40	fed	44.7333
25	40	fed	57.8833
25	40	fed	66.4167
25	40	fed	70.2833
25	40	fed	74.5
25	40	fed	87.95
25	40	fed	88.1667
25	40	fed	134.3
25	40	fed	150.567
15	160	unfed	25.95
15	160	unfed	34.15
15	160	unfed	52.0167
15	160	unfed	61.3333
15	160	unfed	61.3333
15	160	unfed	61.3333
15	160	unfed	62.75
15	160	unfed	73.8667
15	160	unfed	85.1833
15	160	unfed	85.5833
15	160	unfed	90.3333
15	160	unfed	96.5667
15	160	unfed	107.633
15	160	unfed	116.55
15	160	unfed	125.883
15	160	unfed	140.133
15	160	unfed	23.8
15	160	unfed	25.8
15	160	unfed	25.05
15	160	unfed	46.3
15	160	unfed	55.5
15	160	unfed	94
25	160	unfed	14.6167
25	160	unfed	51.5
25	160	unfed	58.1833
25	160	unfed	61.8
25	160	unfed	78.2833
25	160	unfed	92.1333
25	160	unfed	98.7333
25	160	unfed	142.983
25	160	unfed	70
25	160	unfed	103.567
15	160	fed	41.7333
25	160	fed	32.5667
25	160	fed	51.7
25	160	fed	68.1333
25	160	fed	130.067
25	160	fed	138
25	160	fed	26.2333
25	160	fed	48.4833
25	160	fed	55.3
25	160	fed	91.9333
25	160	fed	129

### Sheet: Survival
acc	stage	sex	temp	surv			acc	stage	rep	temp	surv			Data from Jass et al. An impressive capacity for cold tolerance plasticity protects against ionoregulatory collapse in the disease vector, Aedes aegypti
15	adult	f	0	0			25	larva	1	-4	0
15	adult	f	0	1			25	larva	1	-4	0			Notes:
15	adult	f	0	1			25	larva	1	-4	0			acc: Acclimation temperature (°C) of mosquitos
15	adult	f	0	1			25	larva	1	-4	0			sex: f = female, m = male
15	adult	f	0	1			25	larva	1	-4	0			rep: Survival assay replicate
15	adult	f	0	1			25	larva	1	-4	0			temp: The cold exposure temperature (°C)
15	adult	f	0	1			25	larva	1	-4	0			surv: survival score. 0 = dead, 1 = alive
15	adult	f	0	1			25	larva	1	-4	0
15	adult	f	0	1			25	larva	1	-4	0
15	adult	f	2	1			25	larva	1	-4	0
15	adult	f	2	1			25	larva	1	-4	0
15	adult	f	2	1			25	larva	1	-4	0
15	adult	f	2	1			25	larva	1	-4	0
15	adult	f	2	1			25	larva	1	-4	0
15	adult	f	2	1			25	larva	1	-4	0
15	adult	f	2	1			25	larva	1	-4	0
15	adult	f	2	1			25	larva	1	-4	0
15	adult	f	2	1			25	larva	1	-4	0
15	adult	f	2	1			25	larva	1	-4	0
15	adult	f	2	1			25	larva	1	-4	0
15	adult	f	2	1			25	larva	1	-4	0
15	adult	f	2	1			25	larva	1	-4	0
15	adult	f	2	1			25	larva	1	-4	0
15	adult	f	2	1			25	larva	1	-4	0
15	adult	f	2	1			25	larva	2	-4	0
15	adult	f	2	1			25	larva	2	-4	0
15	adult	f	-2	0			25	larva	2	-4	0
15	adult	f	-2	1			25	larva	2	-4	0
15	adult	f	-2	1			25	larva	2	-4	0
15	adult	f	-2	1			25	larva	2	-4	0
15	adult	f	-2	1			25	larva	2	-4	0
15	adult	f	-2	1			25	larva	2	-4	0
15	adult	f	-2	1			25	larva	2	-4	0
15	adult	f	-2	1			25	larva	2	-4	0
15	adult	f	-2	1			25	larva	2	-4	0
15	adult	f	-2	1			25	larva	2	-4	0
15	adult	f	-2	1			25	larva	2	-4	0
15	adult	f	-2	1			25	larva	2	-4	0
15	adult	f	-2	1			25	larva	2	-4	0
15	adult	f	-2	1			25	larva	2	-4	0
15	adult	f	-2	1			25	larva	2	-4	0
15	adult	f	-2	1			25	larva	2	-4	0
15	adult	f	-2	1			25	larva	2	-4	0
15	adult	f	-2	1			25	larva	2	-4	0
15	adult	f	-2	1			25	larva	2	-4	0
15	adult	f	-2	1			25	larva	2	-4	0
15	adult	f	-2	1			25	larva	2	-4	0
15	adult	f	-2	1			25	larva	2	-4	0
15	adult	f	-2	1			25	larva	3	-4	0
15	adult	f	-2	1			25	larva	3	-4	0
15	adult	f	-2	1			25	larva	3	-4	0
15	adult	f	-2	1			25	larva	3	-4	0
15	adult	f	-1	0			25	larva	3	-4	0
15	adult	f	-1	0			25	larva	3	-4	0
15	adult	f	-1	0			25	larva	3	-4	0
15	adult	f	-1	0			25	larva	3	-4	0
15	adult	f	-1	0			25	larva	3	-4	0
15	adult	f	-1	0			25	larva	3	-4	0
15	adult	f	-1	0			25	larva	3	-4	0
15	adult	f	-1	0			25	larva	3	-4	0
15	adult	f	-1	0			25	larva	3	-4	0
15	adult	f	-1	0			25	larva	3	-4	0
15	adult	f	-1	1			25	larva	3	-4	0
15	adult	f	-1	1			25	larva	3	-4	0
15	adult	f	-1	1			25	larva	3	-4	0
15	adult	f	-1	1			25	larva	3	-4	0
15	adult	f	-1	1			25	larva	3	-4	0
15	adult	f	-1	1			25	larva	3	-4	0
15	adult	f	-1	1			25	larva	3	-4	0
15	adult	f	-1	1			25	larva	3	-4	0
15	adult	f	-1	1			25	larva	3	-4	0
15	adult	f	-1	1			25	larva	3	-4	0
15	adult	f	-1	1			25	larva	1	-2	0
15	adult	f	-1	1			25	larva	1	-2	0
15	adult	f	-1	1			25	larva	1	-2	0
15	adult	f	-1	1			25	larva	1	-2	0
25	adult	f	0	0			25	larva	1	-2	0
25	adult	f	0	0			25	larva	1	-2	0
25	adult	f	0	0			25	larva	1	-2	0
25	adult	f	0	1			25	larva	1	-2	0
25	adult	f	0	1			25	larva	1	-2	0
25	adult	f	0	1			25	larva	1	-2	0
25	adult	f	0	1			25	larva	1	-2	0
25	adult	f	0	1			25	larva	1	-2	0
25	adult	f	2	1			25	larva	1	-2	0
25	adult	f	2	1			25	larva	1	-2	0
25	adult	f	2	1			25	larva	1	-2	0
25	adult	f	2	1			25	larva	1	-2	0
25	adult	f	2	1			25	larva	1	-2	0
25	adult	f	2	1			25	larva	1	-2	0
25	adult	f	2	1			25	larva	1	-2	0
25	adult	f	2	1			25	larva	1	-2	0
25	adult	f	2	1			25	larva	1	-2	0
25	adult	f	2	1			25	larva	1	-2	0
25	adult	f	2	1			25	larva	1	-2	0
25	adult	f	2	1			25	larva	1	-2	0
25	adult	f	2	1			25	larva	2	-2	0
25	adult	f	2	1			25	larva	2	-2	0
25	adult	f	-2	0			25	larva	2	-2	0
25	adult	f	-2	0			25	larva	2	-2	0
25	adult	f	-2	0			25	larva	2	-2	0
25	adult	f	-2	0			25	larva	2	-2	0
25	adult	f	-2	0			25	larva	2	-2	0
25	adult	f	-2	0			25	larva	2	-2	0
25	adult	f	-2	0			25	larva	2	-2	0
25	adult	f	-2	0			25	larva	2	-2	0
25	adult	f	-2	0			25	larva	2	-2	0
25	adult	f	-2	0			25	larva	2	-2	0
25	adult	f	-2	0			25	larva	2	-2	0
25	adult	f	-2	0			25	larva	2	-2	0
25	adult	f	-2	0			25	larva	2	-2	0
25	adult	f	-2	0			25	larva	2	-2	0
25	adult	f	-2	0			25	larva	2	-2	0
25	adult	f	-2	0			25	larva	2	-2	0
25	adult	f	-2	0			25	larva	2	-2	0
25	adult	f	-1	0			25	larva	2	-2	0
25	adult	f	-1	0			25	larva	2	-2	0
25	adult	f	-1	0			25	larva	2	-2	0
25	adult	f	-1	0			25	larva	2	-2	0
25	adult	f	-1	0			25	larva	2	-2	0
25	adult	f	-1	0			25	larva	3	-2	0
25	adult	f	-1	0			25	larva	3	-2	0
25	adult	f	-1	0			25	larva	3	-2	0
25	adult	f	-1	0			25	larva	3	-2	0
25	adult	f	-1	0			25	larva	3	-2	0
25	adult	f	-1	0			25	larva	3	-2	0
25	adult	f	-1	0			25	larva	3	-2	0
25	adult	f	-1	0			25	larva	3	-2	0
25	adult	f	-1	0			25	larva	3	-2	0
15	adult	m	0	0			25	larva	3	-2	0
15	adult	m	0	0			25	larva	3	-2	0
15	adult	m	0	0			25	larva	3	-2	0
15	adult	m	0	1			25	larva	3	-2	0
15	adult	m	0	1			25	larva	3	-2	0
15	adult	m	0	1			25	larva	3	-2	0
15	adult	m	0	1			25	larva	3	-2	0
15	adult	m	0	1			25	larva	3	-2	0
15	adult	m	0	1			25	larva	3	-2	0
15	adult	m	0	1			25	larva	3	-2	0
15	adult	m	0	1			25	larva	3	-2	0
15	adult	m	0	1			25	larva	3	-2	0
15	adult	m	0	1			25	larva	3	-2	0
15	adult	m	0	1			25	larva	3	-2	0
15	adult	m	2	1			25	larva	3	-2	1
15	adult	m	2	1			25	larva	1	0	1
15	adult	m	2	1			25	larva	1	0	1
15	adult	m	2	1			25	larva	1	0	0
15	adult	m	2	1			25	larva	1	0	0
15	adult	m	2	1			25	larva	1	0	0
15	adult	m	2	1			25	larva	1	0	0
15	adult	m	2	1			25	larva	1	0	0
15	adult	m	2	1			25	larva	1	0	0
15	adult	m	2	1			25	larva	1	0	0
15	adult	m	2	1			25	larva	1	0	0
15	adult	m	2	1			25	larva	1	0	0
15	adult	m	-2	0			25	larva	1	0	0
15	adult	m	-2	0			25	larva	1	0	0
15	adult	m	-2	1			25	larva	1	0	0
15	adult	m	-2	1			25	larva	1	0	0
15	adult	m	-2	1			25	larva	1	0	0
15	adult	m	-2	1			25	larva	1	0	0
15	adult	m	-2	1			25	larva	1	0	0
15	adult	m	-2	1			25	larva	1	0	0
15	adult	m	-2	1			25	larva	1	0	0
15	adult	m	-2	1			25	larva	1	0	0
15	adult	m	-2	1			25	larva	1	0	0
15	adult	m	-2	1			25	larva	1	0	0
15	adult	m	-2	1			25	larva	1	0	0
15	adult	m	-2	1			25	larva	2	0	1
15	adult	m	-2	1			25	larva	2	0	1
15	adult	m	-2	1			25	larva	2	0	1
15	adult	m	-1	0			25	larva	2	0	1
15	adult	m	-1	0			25	larva	2	0	1
15	adult	m	-1	0			25	larva	2	0	1
15	adult	m	-1	0			25	larva	2	0	1
15	adult	m	-1	0			25	larva	2	0	1
15	adult	m	-1	0			25	larva	2	0	1
15	adult	m	-1	0			25	larva	2	0	1
15	adult	m	-1	1			25	larva	2	0	1
15	adult	m	-1	1			25	larva	2	0	1
25	adult	m	0	0			25	larva	2	0	1
25	adult	m	0	0			25	larva	2	0	1
25	adult	m	0	0			25	larva	2	0	1
25	adult	m	0	1			25	larva	2	0	0
25	adult	m	0	1			25	larva	2	0	0
25	adult	m	0	1			25	larva	2	0	0
25	adult	m	0	1			25	larva	2	0	0
25	adult	m	0	1			25	larva	2	0	0
25	adult	m	0	1			25	larva	2	0	0
25	adult	m	0	1			25	larva	2	0	0
25	adult	m	0	1			25	larva	2	0	0
25	adult	m	0	1			25	larva	2	0	0
25	adult	m	0	1			25	larva	3	0	1
25	adult	m	0	1			25	larva	3	0	1
25	adult	m	2	0			25	larva	3	0	1
25	adult	m	2	0			25	larva	3	0	1
25	adult	m	2	1			25	larva	3	0	1
25	adult	m	2	1			25	larva	3	0	1
25	adult	m	2	1			25	larva	3	0	1
25	adult	m	2	1			25	larva	3	0	1
25	adult	m	2	1			25	larva	3	0	1
25	adult	m	2	1			25	larva	3	0	1
25	adult	m	2	1			25	larva	3	0	1
25	adult	m	2	1			25	larva	3	0	0
25	adult	m	2	1			25	larva	3	0	0
25	adult	m	2	1			25	larva	3	0	0
25	adult	m	2	1			25	larva	3	0	0
25	adult	m	2	1			25	larva	3	0	0
25	adult	m	2	1			25	larva	3	0	0
25	adult	m	-2	0			25	larva	3	0	0
25	adult	m	-2	0			25	larva	3	0	0
25	adult	m	-2	0			25	larva	3	0	0
25	adult	m	-2	0			25	larva	3	0	0
25	adult	m	-2	0			25	larva	3	0	0
25	adult	m	-2	0			25	larva	3	0	0
25	adult	m	-2	0			25	larva	3	0	0
25	adult	m	-2	0			25	larva	1	2	0
25	adult	m	-2	0			25	larva	1	2	0
25	adult	m	-2	0			25	larva	1	2	0
25	adult	m	-2	0			25	larva	1	2	0
25	adult	m	-1	0			25	larva	1	2	0
25	adult	m	-1	0			25	larva	1	2	0
25	adult	m	-1	0			25	larva	1	2	0
25	adult	m	-1	0			25	larva	1	2	0
25	adult	m	-1	0			25	larva	1	2	0
25	adult	m	-1	0			25	larva	1	2	0
25	adult	m	-1	0			25	larva	1	2	0
25	adult	m	-1	0			25	larva	1	2	1
25	adult	m	-1	0			25	larva	1	2	1
25	adult	m	-1	0			25	larva	1	2	1
25	adult	m	-1	0			25	larva	1	2	1
15	adult	f	1	0			25	larva	1	2	1
15	adult	f	1	1			25	larva	1	2	1
15	adult	f	1	1			25	larva	1	2	1
15	adult	f	1	1			25	larva	1	2	1
15	adult	f	1	1			25	larva	1	2	1
15	adult	f	1	1			25	larva	1	2	1
15	adult	f	1	1			25	larva	1	2	1
15	adult	f	1	1			25	larva	1	2	1
15	adult	f	1	1			25	larva	1	2	1
15	adult	f	1	1			25	larva	2	2	0
15	adult	f	1	1			25	larva	2	2	0
15	adult	f	1	1			25	larva	2	2	0
15	adult	f	1	1			25	larva	2	2	1
15	adult	f	1	1			25	larva	2	2	1
15	adult	f	1	1			25	larva	2	2	1
15	adult	f	1	1			25	larva	2	2	1
15	adult	f	1	1			25	larva	2	2	1
15	adult	f	1	1			25	larva	2	2	1
15	adult	f	1	1			25	larva	2	2	1
15	adult	f	1	1			25	larva	2	2	1
15	adult	f	1	1			25	larva	2	2	1
15	adult	f	1	1			25	larva	2	2	1
15	adult	f	1	1			25	larva	2	2	1
15	adult	f	2	1			25	larva	2	2	1
15	adult	f	2	1			25	larva	2	2	1
15	adult	f	2	1			25	larva	2	2	1
15	adult	f	2	1			25	larva	2	2	1
15	adult	f	2	1			25	larva	2	2	1
15	adult	f	2	1			25	larva	2	2	1
15	adult	f	2	1			25	larva	2	2	1
15	adult	f	2	1			25	larva	2	2	1
15	adult	f	2	1			25	larva	2	2	1
15	adult	f	2	1			25	larva	2	2	1
15	adult	f	2	1			25	larva	2	2	1
15	adult	f	2	1			25	larva	3	2	0
15	adult	f	2	1			25	larva	3	2	0
15	adult	f	2	1			25	larva	3	2	1
15	adult	f	2	1			25	larva	3	2	1
15	adult	f	-4	0			25	larva	3	2	1
15	adult	f	-4	0			25	larva	3	2	1
15	adult	f	-4	0			25	larva	3	2	1
15	adult	f	-4	0			25	larva	3	2	1
15	adult	f	-4	0			25	larva	3	2	1
15	adult	f	-4	0			25	larva	3	2	1
15	adult	f	-4	0			25	larva	3	2	1
15	adult	f	-4	0			25	larva	3	2	1
15	adult	f	-4	0			25	larva	3	2	1
15	adult	f	-4	0			25	larva	3	2	1
15	adult	f	-4	0			25	larva	3	2	1
15	adult	f	-4	0			25	larva	3	2	1
15	adult	f	-4	0			25	larva	3	2	1
15	adult	f	-4	0			25	larva	3	2	1
15	adult	f	-4	0			25	larva	3	2	1
15	adult	f	-4	0			25	larva	3	2	1
15	adult	f	-4	0			25	larva	3	2	1
15	adult	f	-4	0			25	larva	3	2	1
15	adult	f	-4	0			25	larva	3	2	1
15	adult	f	-4	0			25	larva	3	2	1
15	adult	f	-4	0			25	larva	3	2	1
15	adult	f	-4	0			25	larva	1	5	1
15	adult	f	-4	0			25	larva	1	5	1
15	adult	f	-4	0			25	larva	1	5	1
15	adult	f	-4	0			25	larva	1	5	1
15	adult	f	-4	0			25	larva	1	5	1
15	adult	f	-4	0			25	larva	1	5	1
15	adult	f	-4	0			25	larva	1	5	1
15	adult	f	-4	0			25	larva	1	5	1
15	adult	f	-3	0			25	larva	1	5	1
15	adult	f	-3	0			25	larva	1	5	1
15	adult	f	-3	0			25	larva	1	5	1
15	adult	f	-3	0			25	larva	1	5	1
15	adult	f	-3	0			25	larva	1	5	1
15	adult	f	-3	0			25	larva	1	5	1
15	adult	f	-3	0			25	larva	1	5	1
15	adult	f	-3	0			25	larva	1	5	1
15	adult	f	-3	0			25	larva	1	5	1
15	adult	f	-3	0			25	larva	1	5	1
15	adult	f	-3	0			25	larva	1	5	1
15	adult	f	-3	0			25	larva	1	5	1
15	adult	f	-3	0			25	larva	1	5	1
15	adult	f	-3	0			25	larva	1	5	1
15	adult	f	-3	0			25	larva	2	5	0
15	adult	f	-3	0			25	larva	2	5	0
15	adult	f	-3	0			25	larva	2	5	1
15	adult	f	-3	0			25	larva	2	5	1
15	adult	f	-3	0			25	larva	2	5	1
15	adult	f	-3	0			25	larva	2	5	1
15	adult	f	-2.5	0			25	larva	2	5	1
15	adult	f	-2.5	0			25	larva	2	5	1
15	adult	f	-2.5	0			25	larva	2	5	1
15	adult	f	-2.5	0			25	larva	2	5	1
15	adult	f	-2.5	0			25	larva	2	5	1
15	adult	f	-2.5	0			25	larva	2	5	1
15	adult	f	-2.5	0			25	larva	2	5	1
15	adult	f	-2.5	0			25	larva	2	5	1
15	adult	f	-2.5	0			25	larva	2	5	1
15	adult	f	-2.5	0			25	larva	2	5	1
15	adult	f	-2.5	0			25	larva	2	5	1
15	adult	f	-2.5	0			25	larva	2	5	1
15	adult	f	-2.5	0			25	larva	2	5	1
15	adult	f	-2.5	1			25	larva	2	5	1
15	adult	f	-2.5	1			25	larva	3	5	0
15	adult	f	-2	0			25	larva	3	5	0
15	adult	f	-2	0			25	larva	3	5	1
15	adult	f	-2	0			25	larva	3	5	1
15	adult	f	-2	0			25	larva	3	5	1
15	adult	f	-2	0			25	larva	3	5	1
15	adult	f	-2	0			25	larva	3	5	1
15	adult	f	-2	0			25	larva	3	5	1
15	adult	f	-2	0			25	larva	3	5	1
15	adult	f	-2	1			25	larva	3	5	1
15	adult	f	-2	1			25	larva	3	5	1
15	adult	f	-2	1			25	larva	3	5	1
15	adult	f	-2	1			25	larva	3	5	1
15	adult	f	-2	1			25	larva	3	5	1
15	adult	f	-2	1			25	larva	3	5	1
15	adult	f	-2	1			25	larva	3	5	1
15	adult	f	-2	1			25	larva	3	5	1
15	adult	f	-2	1			25	larva	3	5	1
25	adult	f	1	0			25	larva	3	5	1
25	adult	f	1	1			25	larva	3	5	1
25	adult	f	1	1			25	larva	1	10	1
25	adult	f	1	1			25	larva	1	10	1
25	adult	f	1	1			25	larva	1	10	1
25	adult	f	1	1			25	larva	1	10	1
25	adult	f	1	1			25	larva	1	10	1
25	adult	f	1	1			25	larva	1	10	1
25	adult	f	1	1			25	larva	1	10	1
25	adult	f	1	1			25	larva	1	10	1
25	adult	f	1	1			25	larva	1	10	1
25	adult	f	1	1			25	larva	1	10	1
25	adult	f	1	1			25	larva	1	10	1
25	adult	f	1	1			25	larva	1	10	1
25	adult	f	2	0			25	larva	1	10	1
25	adult	f	2	0			25	larva	1	10	1
25	adult	f	2	1			25	larva	1	10	1
25	adult	f	2	1			25	larva	1	10	1
25	adult	f	2	1			25	larva	1	10	1
25	adult	f	2	1			25	larva	1	10	1
25	adult	f	2	1			25	larva	1	10	1
25	adult	f	2	1			25	larva	1	10	1
25	adult	f	2	1			25	larva	1	10	1
25	adult	f	2	1			25	larva	1	10	1
25	adult	f	2	1			25	larva	1	10	1
25	adult	f	2	1			25	larva	1	10	1
25	adult	f	-0.5	0			25	larva	2	10	1
25	adult	f	-0.5	0			25	larva	2	10	1
25	adult	f	-0.5	0			25	larva	2	10	1
25	adult	f	-0.5	1			25	larva	2	10	1
25	adult	f	-0.5	1			25	larva	2	10	1
25	adult	f	-0.5	1			25	larva	2	10	1
15	adult	m	1	0			25	larva	2	10	1
15	adult	m	1	0			25	larva	2	10	1
15	adult	m	1	1			25	larva	2	10	1
15	adult	m	1	1			25	larva	2	10	1
15	adult	m	1	1			25	larva	2	10	1
15	adult	m	1	1			25	larva	2	10	1
15	adult	m	1	1			25	larva	2	10	1
15	adult	m	1	1			25	larva	2	10	1
15	adult	m	1	1			25	larva	2	10	1
15	adult	m	1	1			25	larva	2	10	1
15	adult	m	1	1			25	larva	2	10	1
15	adult	m	1	1			25	larva	2	10	1
15	adult	m	1	1			25	larva	2	10	1
15	adult	m	1	1			25	larva	2	10	1
15	adult	m	1	1			25	larva	2	10	1
15	adult	m	1	1			25	larva	2	10	1
15	adult	m	2	1			25	larva	2	10	1
15	adult	m	2	1			25	larva	2	10	1
15	adult	m	2	1			25	larva	3	10	1
15	adult	m	2	1			25	larva	3	10	1
15	adult	m	2	1			25	larva	3	10	1
15	adult	m	2	1			25	larva	3	10	1
15	adult	m	2	1			25	larva	3	10	1
15	adult	m	2	1			25	larva	3	10	1
15	adult	m	2	1			25	larva	3	10	1
15	adult	m	2	1			25	larva	3	10	1
15	adult	m	2	1			25	larva	3	10	1
15	adult	m	2	1			25	larva	3	10	1
15	adult	m	2	1			25	larva	3	10	1
15	adult	m	2	1			25	larva	3	10	1
15	adult	m	2	1			25	larva	3	10	1
15	adult	m	2	1			25	larva	3	10	1
15	adult	m	2	1			25	larva	3	10	1
15	adult	m	2	1			25	larva	3	10	1
15	adult	m	2	1			25	larva	3	10	1
15	adult	m	-4	0			25	larva	3	10	1
15	adult	m	-4	0			25	larva	3	10	1
15	adult	m	-4	0			25	larva	3	10	1
15	adult	m	-4	0			25	larva	3	10	1
15	adult	m	-4	0			25	larva	3	10	1
15	adult	m	-4	0			25	larva	3	10	1
15	adult	m	-4	0			25	larva	3	10	1
15	adult	m	-4	0			15	larva	1	-4	0
15	adult	m	-4	0			15	larva	1	-4	0
15	adult	m	-4	0			15	larva	1	-4	0
15	adult	m	-4	0			15	larva	1	-4	0
15	adult	m	-4	0			15	larva	1	-4	0
15	adult	m	-4	0			15	larva	1	-4	0
15	adult	m	-4	0			15	larva	1	-4	0
15	adult	m	-4	0			15	larva	1	-4	0
15	adult	m	-4	0			15	larva	1	-4	0
15	adult	m	-4	0			15	larva	1	-4	0
15	adult	m	-4	0			15	larva	1	-4	0
15	adult	m	-4	0			15	larva	1	-4	0
15	adult	m	-4	0			15	larva	1	-4	0
15	adult	m	-4	0			15	larva	1	-4	0
15	adult	m	-4	0			15	larva	1	-4	0
15	adult	m	-4	0			15	larva	1	-4	0
15	adult	m	-4	0			15	larva	1	-4	0
15	adult	m	-3	0			15	larva	1	-4	0
15	adult	m	-3	0			15	larva	1	-4	0
15	adult	m	-3	0			15	larva	1	-4	0
15	adult	m	-3	0			15	larva	1	-4	0
15	adult	m	-3	0			15	larva	1	-4	0
15	adult	m	-3	0			15	larva	1	-4	0
15	adult	m	-3	0			15	larva	1	-4	0
15	adult	m	-3	0			15	larva	2	-4	1
15	adult	m	-3	0			15	larva	2	-4	0
15	adult	m	-3	0			15	larva	2	-4	0
15	adult	m	-3	0			15	larva	2	-4	0
15	adult	m	-3	0			15	larva	2	-4	0
15	adult	m	-3	0			15	larva	2	-4	0
15	adult	m	-3	0			15	larva	2	-4	0
15	adult	m	-3	0			15	larva	2	-4	0
15	adult	m	-3	0			15	larva	2	-4	0
15	adult	m	-3	0			15	larva	2	-4	0
15	adult	m	-3	0			15	larva	2	-4	0
15	adult	m	-3	0			15	larva	2	-4	0
15	adult	m	-3	0			15	larva	2	-4	0
15	adult	m	-3	0			15	larva	2	-4	0
15	adult	m	-3	0			15	larva	2	-4	0
15	adult	m	-3	0			15	larva	2	-4	0
15	adult	m	-3	1			15	larva	2	-4	0
15	adult	m	-2.5	0			15	larva	2	-4	0
15	adult	m	-2.5	0			15	larva	2	-4	0
15	adult	m	-2.5	0			15	larva	2	-4	0
15	adult	m	-2.5	0			15	larva	2	-4	0
15	adult	m	-2.5	0			15	larva	2	-4	0
15	adult	m	-2.5	0			15	larva	2	-4	0
15	adult	m	-2.5	0			15	larva	2	-4	0
15	adult	m	-2.5	0			15	larva	3	-4	1
15	adult	m	-2.5	0			15	larva	3	-4	0
15	adult	m	-2.5	0			15	larva	3	-4	0
15	adult	m	-2.5	0			15	larva	3	-4	0
15	adult	m	-2.5	0			15	larva	3	-4	0
15	adult	m	-2.5	0			15	larva	3	-4	0
15	adult	m	-2.5	0			15	larva	3	-4	0
15	adult	m	-2.5	0			15	larva	3	-4	0
15	adult	m	-2.5	0			15	larva	3	-4	0
15	adult	m	-2.5	0			15	larva	3	-4	0
15	adult	m	-2.5	0			15	larva	3	-4	0
15	adult	m	-2.5	0			15	larva	3	-4	0
15	adult	m	-2.5	0			15	larva	3	-4	0
15	adult	m	-2.5	0			15	larva	3	-4	0
15	adult	m	-2.5	0			15	larva	3	-4	0
15	adult	m	-2.5	0			15	larva	3	-4	0
15	adult	m	-2.5	0			15	larva	3	-4	0
15	adult	m	-2.5	0			15	larva	3	-4	0
15	adult	m	-2.5	0			15	larva	3	-4	0
15	adult	m	-2.5	0			15	larva	3	-4	0
15	adult	m	-2.5	0			15	larva	3	-4	0
15	adult	m	-2	0			15	larva	3	-4	0
15	adult	m	-2	0			15	larva	3	-4	0
15	adult	m	-2	0			15	larva	3	-4	0
15	adult	m	-2	0			15	larva	1	-2	1
15	adult	m	-2	0			15	larva	1	-2	1
15	adult	m	-2	0			15	larva	1	-2	1
15	adult	m	-2	0			15	larva	1	-2	1
15	adult	m	-2	0			15	larva	1	-2	1
15	adult	m	-2	0			15	larva	1	-2	1
15	adult	m	-2	0			15	larva	1	-2	1
15	adult	m	-2	0			15	larva	1	-2	1
15	adult	m	-2	0			15	larva	1	-2	1
15	adult	m	-2	1			15	larva	1	-2	1
15	adult	m	-2	1			15	larva	1	-2	1
15	adult	m	-2	1			15	larva	1	-2	1
15	adult	m	-2	1			15	larva	1	-2	1
15	adult	m	-2	1			15	larva	1	-2	0
15	adult	m	-2	1			15	larva	1	-2	0
15	adult	m	-2	1			15	larva	1	-2	0
15	adult	m	-2	1			15	larva	1	-2	0
15	adult	m	-2	1			15	larva	1	-2	0
15	adult	m	-2	1			15	larva	1	-2	0
25	adult	m	1	0			15	larva	1	-2	0
25	adult	m	1	1			15	larva	1	-2	0
25	adult	m	1	1			15	larva	1	-2	0
25	adult	m	1	1			15	larva	1	-2	0
25	adult	m	1	1			15	larva	1	-2	0
25	adult	m	1	1			15	larva	2	-2	1
25	adult	m	1	1			15	larva	2	-2	1
25	adult	m	1	1			15	larva	2	-2	1
25	adult	m	1	1			15	larva	2	-2	1
25	adult	m	1	1			15	larva	2	-2	1
25	adult	m	1	1			15	larva	2	-2	1
25	adult	m	1	1			15	larva	2	-2	1
25	adult	m	1	1			15	larva	2	-2	1
25	adult	m	1	1			15	larva	2	-2	0
25	adult	m	1	1			15	larva	2	-2	0
25	adult	m	1	1			15	larva	2	-2	0
25	adult	m	1	1			15	larva	2	-2	0
25	adult	m	2	0			15	larva	2	-2	0
25	adult	m	2	0			15	larva	2	-2	0
25	adult	m	2	0			15	larva	2	-2	0
25	adult	m	2	0			15	larva	2	-2	0
25	adult	m	2	1			15	larva	2	-2	0
25	adult	m	2	1			15	larva	2	-2	0
25	adult	m	2	1			15	larva	2	-2	0
25	adult	m	2	1			15	larva	2	-2	0
25	adult	m	2	1			15	larva	2	-2	0
25	adult	m	2	1			15	larva	2	-2	0
25	adult	m	2	1			15	larva	2	-2	0
25	adult	m	2	1			15	larva	2	-2	0
25	adult	m	2	1			15	larva	3	-2	1
25	adult	m	2	1			15	larva	3	-2	1
25	adult	m	2	1			15	larva	3	-2	1
25	adult	m	2	1			15	larva	3	-2	1
25	adult	m	2	1			15	larva	3	-2	1
25	adult	m	2	1			15	larva	3	-2	1
25	adult	m	2	1			15	larva	3	-2	1
25	adult	m	2	1			15	larva	3	-2	1
25	adult	m	2	1			15	larva	3	-2	1
25	adult	m	2	1			15	larva	3	-2	1
25	adult	m	-0.5	0			15	larva	3	-2	1
25	adult	m	-0.5	0			15	larva	3	-2	1
25	adult	m	-0.5	0			15	larva	3	-2	1
25	adult	m	-0.5	0			15	larva	3	-2	0
25	adult	m	-0.5	0			15	larva	3	-2	0
25	adult	m	-0.5	0			15	larva	3	-2	0
25	adult	m	-0.5	0			15	larva	3	-2	0
25	adult	m	-0.5	0			15	larva	3	-2	0
25	adult	m	-0.5	0			15	larva	3	-2	0
25	adult	m	-0.5	0			15	larva	3	-2	0
25	adult	m	-0.5	0			15	larva	3	-2	0
25	adult	m	-0.5	0			15	larva	3	-2	0
25	adult	m	-0.5	0			15	larva	3	-2	0
25	adult	m	-0.5	0			15	larva	3	-2	0
25	adult	m	-0.5	0			15	larva	1	0	1
25	adult	m	-0.5	0			15	larva	1	0	1
25	adult	m	0.5	1			15	larva	1	0	1
							15	larva	1	0	1
							15	larva	1	0	1
							15	larva	1	0	1
							15	larva	1	0	1
							15	larva	1	0	1
							15	larva	1	0	1
							15	larva	1	0	1
							15	larva	1	0	1
							15	larva	1	0	1
							15	larva	1	0	1
							15	larva	1	0	1
							15	larva	1	0	1
							15	larva	1	0	1
							15	larva	1	0	1
							15	larva	1	0	1
							15	larva	1	0	1
							15	larva	1	0	1
							15	larva	1	0	1
							15	larva	1	0	0
							15	larva	1	0	0
							15	larva	1	0	0
							15	larva	2	0	1
							15	larva	2	0	1
							15	larva	2	0	1
							15	larva	2	0	1
							15	larva	2	0	1
							15	larva	2	0	1
							15	larva	2	0	1
							15	larva	2	0	1
							15	larva	2	0	1
							15	larva	2	0	1
							15	larva	2	0	1
							15	larva	2	0	1
							15	larva	2	0	1
							15	larva	2	0	1
							15	larva	2	0	1
							15	larva	2	0	1
							15	larva	2	0	1
							15	larva	2	0	1
							15	larva	2	0	1
							15	larva	2	0	1
							15	larva	2	0	1
							15	larva	2	0	1
							15	larva	2	0	1
							15	larva	2	0	0
							15	larva	3	0	1
							15	larva	3	0	1
							15	larva	3	0	1
							15	larva	3	0	1
							15	larva	3	0	1
							15	larva	3	0	1
							15	larva	3	0	1
							15	larva	3	0	1
							15	larva	3	0	1
							15	larva	3	0	1
							15	larva	3	0	1
							15	larva	3	0	1
							15	larva	3	0	1
							15	larva	3	0	1
							15	larva	3	0	1
							15	larva	3	0	1
							15	larva	3	0	1
							15	larva	3	0	1
							15	larva	3	0	1
							15	larva	3	0	1
							15	larva	3	0	1
							15	larva	3	0	0
							15	larva	3	0	0
							15	larva	3	0	0
							15	larva	1	2	1
							15	larva	1	2	1
							15	larva	1	2	1
							15	larva	1	2	1
							15	larva	1	2	1
							15	larva	1	2	1
							15	larva	1	2	1
							15	larva	1	2	1
							15	larva	1	2	1
							15	larva	1	2	1
							15	larva	1	2	1
							15	larva	1	2	1
							15	larva	1	2	1
							15	larva	1	2	1
							15	larva	1	2	1
							15	larva	1	2	1
							15	larva	1	2	1
							15	larva	1	2	1
							15	larva	1	2	1
							15	larva	1	2	1
							15	larva	1	2	1
							15	larva	1	2	1
							15	larva	1	2	1
							15	larva	1	2	1
							15	larva	2	2	1
							15	larva	2	2	1
							15	larva	2	2	1
							15	larva	2	2	1
							15	larva	2	2	1
							15	larva	2	2	1
							15	larva	2	2	1
							15	larva	2	2	1
							15	larva	2	2	1
							15	larva	2	2	1
							15	larva	2	2	1
							15	larva	2	2	1
							15	larva	2	2	1
							15	larva	2	2	1
							15	larva	2	2	1
							15	larva	2	2	1
							15	larva	2	2	1
							15	larva	2	2	1
							15	larva	2	2	1
							15	larva	2	2	1
							15	larva	2	2	1
							15	larva	2	2	1
							15	larva	2	2	1
							15	larva	2	2	1
							15	larva	3	2	1
							15	larva	3	2	1
							15	larva	3	2	1
							15	larva	3	2	1
							15	larva	3	2	1
							15	larva	3	2	1
							15	larva	3	2	1
							15	larva	3	2	1
							15	larva	3	2	1
							15	larva	3	2	1
							15	larva	3	2	1
							15	larva	3	2	1
							15	larva	3	2	1
							15	larva	3	2	1
							15	larva	3	2	1
							15	larva	3	2	1
							15	larva	3	2	1
							15	larva	3	2	1
							15	larva	3	2	1
							15	larva	3	2	1
							15	larva	3	2	0
							15	larva	3	2	0
							15	larva	3	2	0
							15	larva	3	2	0
							15	larva	1	5	1
							15	larva	1	5	1
							15	larva	1	5	1
							15	larva	1	5	1
							15	larva	1	5	1
							15	larva	1	5	1
							15	larva	1	5	1
							15	larva	1	5	1
							15	larva	1	5	1
							15	larva	1	5	1
							15	larva	1	5	1
							15	larva	1	5	1
							15	larva	1	5	1
							15	larva	1	5	1
							15	larva	1	5	1
							15	larva	1	5	1
							15	larva	1	5	1
							15	larva	1	5	1
							15	larva	1	5	1
							15	larva	1	5	1
							15	larva	1	5	1
							15	larva	1	5	1
							15	larva	1	5	1
							15	larva	1	5	0
							15	larva	2	5	1
							15	larva	2	5	1
							15	larva	2	5	1
							15	larva	2	5	1
							15	larva	2	5	1
							15	larva	2	5	1
							15	larva	2	5	1
							15	larva	2	5	1
							15	larva	2	5	1
							15	larva	2	5	1
							15	larva	2	5	1
							15	larva	2	5	1
							15	larva	2	5	1
							15	larva	2	5	1
							15	larva	2	5	1
							15	larva	2	5	1
							15	larva	2	5	1
							15	larva	2	5	1
							15	larva	2	5	1
							15	larva	2	5	1
							15	larva	2	5	1
							15	larva	2	5	1
							15	larva	2	5	1
							15	larva	2	5	0
							15	larva	3	5	1
							15	larva	3	5	1
							15	larva	3	5	1
							15	larva	3	5	1
							15	larva	3	5	1
							15	larva	3	5	1
							15	larva	3	5	1
							15	larva	3	5	1
							15	larva	3	5	1
							15	larva	3	5	1
							15	larva	3	5	1
							15	larva	3	5	1
							15	larva	3	5	1
							15	larva	3	5	1
							15	larva	3	5	1
							15	larva	3	5	1
							15	larva	3	5	1
							15	larva	3	5	1
							15	larva	3	5	1
							15	larva	3	5	1
							15	larva	3	5	1
							15	larva	3	5	1
							15	larva	3	5	1
							15	larva	3	5	1
							15	larva	1	10	1
							15	larva	1	10	1
							15	larva	1	10	1
							15	larva	1	10	1
							15	larva	1	10	1
							15	larva	1	10	1
							15	larva	1	10	1
							15	larva	1	10	1
							15	larva	1	10	1
							15	larva	1	10	1
							15	larva	1	10	1
							15	larva	1	10	1
							15	larva	1	10	1
							15	larva	1	10	1
							15	larva	1	10	1
							15	larva	1	10	1
							15	larva	1	10	1
							15	larva	1	10	1
							15	larva	1	10	1
							15	larva	1	10	1
							15	larva	1	10	1
							15	larva	1	10	1
							15	larva	1	10	1
							15	larva	1	10	1
							15	larva	2	10	1
							15	larva	2	10	1
							15	larva	2	10	1
							15	larva	2	10	1
							15	larva	2	10	1
							15	larva	2	10	1
							15	larva	2	10	1
							15	larva	2	10	1
							15	larva	2	10	1
							15	larva	2	10	1
							15	larva	2	10	1
							15	larva	2	10	1
							15	larva	2	10	1
							15	larva	2	10	1
							15	larva	2	10	1
							15	larva	2	10	1
							15	larva	2	10	1
							15	larva	2	10	1
							15	larva	2	10	1
							15	larva	2	10	1
							15	larva	2	10	0
							15	larva	2	10	0
							15	larva	2	10	0
							15	larva	2	10	0
							15	larva	3	10	1
							15	larva	3	10	1
							15	larva	3	10	1
							15	larva	3	10	1
							15	larva	3	10	1
							15	larva	3	10	1
							15	larva	3	10	1
							15	larva	3	10	1
							15	larva	3	10	1
							15	larva	3	10	1
							15	larva	3	10	1
							15	larva	3	10	1
							15	larva	3	10	1
							15	larva	3	10	1
							15	larva	3	10	1
							15	larva	3	10	1
							15	larva	3	10	1
							15	larva	3	10	1
							15	larva	3	10	1
							15	larva	3	10	1
							15	larva	3	10	1
							15	larva	3	10	1
							15	larva	3	10	1
							15	larva	3	10	1

### Sheet: Hemolymph K+
acc	trt	ion	ion.conc			Data from Jass et al. An impressive capacity for cold tolerance plasticity protects against ionoregulatory collapse in the disease vector, Aedes aegypti
25	cont	K+	5.698
25	cont	K+	4.682			Notes:
25	cont	K+	4.501			acc: Acclimation temperature (°C) of mosquitos
25	cont	K+	4.252			trt: Treatment group. Cont = Control, CE = cold exposed (24h at 0°C)
25	cont	K+	3.795			ion: The ion measured
25	cont	K+	3.862			ion.conc: The concentration (mM) of the ion in the larval hemolymph
25	cont	K+	2.471
25	cont	K+	3.913
25	cont	K+	2.685
25	cont	K+	2.793
25	cont	K+	2.944
25	cont	K+	4.309
25	cont	K+	5.108
25	cont	K+	4.687
25	cont	K+	3.632
25	cont	K+	5.108
25	cont	K+	4.218
25	cont	K+	4.611
25	cont	K+	5.217
25	cont	K+	5.021
25	cont	K+	5.021
25	cont	K+	5.467
25	cont	K+	4.98
25	cont	K+	4.305
25	cont	K+	4.184
25	xCE	K+	20.649
25	xCE	K+	14.965
25	xCE	K+	13.029
25	xCE	K+	17.977
25	xCE	K+	11.529
25	xCE	K+	6.18
25	xCE	K+	10.627
25	xCE	K+	9.755
25	xCE	K+	4.518
25	xCE	K+	6.788
25	xCE	K+	5.971
25	xCE	K+	5.282
25	xCE	K+	11.396
25	xCE	K+	6.124
25	xCE	K+	10.168
25	xCE	K+	7.661
25	xCE	K+	12.666
25	xCE	K+	7.825
15	cont	K+	3.93
15	cont	K+	4.682
15	cont	K+	4.327
15	cont	K+	4.703
15	cont	K+	4.482
15	cont	K+	4.601
15	cont	K+	4.124
15	cont	K+	4.197
15	cont	K+	3.049
15	cont	K+	3.27
15	cont	K+	3.342
15	cont	K+	4
15	cont	K+	4.47
15	cont	K+	4.415
15	cont	K+	4.698
15	cont	K+	3.709
15	cont	K+	2.916
15	cont	K+	3.834
15	cont	K+	3.288
15	cont	K+	5.755
15	cont	K+	4.342
15	cont	K+	4.306
15	cont	K+	4.046
15	xCE	K+	5
15	xCE	K+	4.956
15	xCE	K+	6.678
15	xCE	K+	3.706
15	xCE	K+	5.559
15	xCE	K+	5.673
15	xCE	K+	8.221
15	xCE	K+	6.927
15	xCE	K+	18.649
15	xCE	K+	5.72
15	xCE	K+	6.176
15	xCE	K+	6.335
15	xCE	K+	2.298
15	xCE	K+	7.191
15	xCE	K+	3.535
15	xCE	K+	3.579
15	xCE	K+	14.685
15	xCE	K+	8.162
15	xCE	K+	4.485
15	xCE	K+	2.929
15	xCE	K+	5.107
15	xCE	K+	14.206
25	cont	Na+	81.079
25	cont	Na+	81.783
25	cont	Na+	78.325
25	cont	Na+	81.079
25	cont	Na+	67.918
25	cont	Na+	74.368
25	cont	Na+	76.651
25	cont	Na+	74.368
25	cont	Na+	79.005
25	cont	Na+	69.401
25	cont	Na+	77.651
25	cont	Na+	80.035
25	cont	Na+	91.293
25	cont	Na+	93.825
25	cont	Na+	94.684
25	cont	Na+	104.675
25	cont	Na+	88.425
25	cont	Na+	92.129
25	cont	Na+	96.427
25	cont	Na+	91.293
25	cont	Na+	98.651
25	cont	Na+	101.85
25	cont	Na+	95.117
25	cont	Na+	97.755
25	cont	Na+	98.651
25	xCE	Na+	60.635
25	xCE	Na+	77.05
25	xCE	Na+	65.968
25	xCE	Na+	70.508
25	xCE	Na+	68.352
25	xCE	Na+	74.034
25	xCE	Na+	60.635
25	xCE	Na+	74.034
25	xCE	Na+	73.055
25	xCE	Na+	82.352
25	xCE	Na+	61.744
25	xCE	Na+	59.363
25	xCE	Na+	70.391
25	xCE	Na+	62.832
25	xCE	Na+	63.384
25	xCE	Na+	64.22
25	xCE	Na+	60.674
25	xCE	Na+	59.623
15	cont	Na+	81.43
15	cont	Na+	79.69
15	cont	Na+	74.368
15	cont	Na+	72.779
15	cont	Na+	73.094
15	cont	Na+	73.728
15	cont	Na+	68.212
15	cont	Na+	63.109
15	cont	Na+	66.467
15	cont	Na+	73.728
15	cont	Na+	77.651
15	cont	Na+	78.425
15	cont	Na+	102.783
15	cont	Na+	100.466
15	cont	Na+	108.563
15	cont	Na+	108.563
15	cont	Na+	92.973
15	cont	Na+	109.558
15	cont	Na+	95.988
15	cont	Na+	87.622
15	cont	Na+	87.224
15	cont	Na+	94.684
15	cont	Na+	93.825
15	xCE	Na+	63.386
15	xCE	Na+	60.635
15	xCE	Na+	75.026
15	xCE	Na+	67.149
15	xCE	Na+	72.41
15	xCE	Na+	67.748
15	xCE	Na+	67.448
15	xCE	Na+	71.77
15	xCE	Na+	68.352
15	xCE	Na+	64.521
15	xCE	Na+	77.494
15	xCE	Na+	65.926
15	xCE	Na+	67.973
15	xCE	Na+	70.7
15	xCE	Na+	60.94
15	xCE	Na+	61.475
15	xCE	Na+	66.796
15	xCE	Na+	62.558
15	xCE	Na+	68.87
15	xCE	Na+	63.108
15	xCE	Na+	71.946
